# Early divergence and gene exchange highways in the evolutionary history of *Mesoaciditogales*

**DOI:** 10.1101/2023.06.22.546130

**Authors:** Anne A. Farrell, Camilla L. Nesbø, Olga Zhaxybayeva

## Abstract

The placement of a non-hyperthermophilic order *Mesoaciditogales* at the base of *Thermotogota* tree challenges the prevailing hypothesis that the last common ancestor of *Thermotogota* was a hyperthermophile. Yet, given the long branch leading to the only two *Mesoaciditogales* described to-date, the phylogenetic position of the order may be due to the long branch attraction artifact. By testing various models and applying data recoding in phylogenetic reconstructions, we observed that *Mesoaciditogales*’ basal placement is strongly supported by the conserved marker genes assumed to be vertically inherited. However, based on the taxonomic content of 1,181 gene families and a phylogenetic analysis of 721 gene family trees, we also found that a substantial number of *Mesoaciditogales* genes are more closely related to species from the order *Petrotogales*. These genes contribute to coenzyme transport and metabolism, fatty acid biosynthesis, genes known to respond to heat and cold stressors, and include many genes of unknown functions. The *Petrotogales* comprise moderately thermophilic and mesophilic species with similar temperature tolerances to that of *Mesoaciditogales*. Our findings hint at extensive horizontal gene transfer between, or parallel independent gene gains by, the two ecologically similar lineages, and suggest that the exchanged genes may be important for adaptation to comparable temperature niches.

**Significance:** The high-temperature phenotype is often referenced when conjecturing about characteristics of the last common ancestor of all present-day organisms. Such inferences rely on accuracy of phylogenetic trees, especially with respect to lineages that branch closest to the last common ancestor. Here, we examined evolutionary history of *Mesoaciditogales*, an early-branching lineage within *Thermotogota* phylum, which is one of the early-diverging groups of bacteria. *Thermotogota* is composed of thermophiles, hyperthermophiles and mesophiles, who collectively can grow between 20 to 90 degrees Celsius, making it challenging to infer the growth temperature of their common ancestor. Our analysis revealed a complex evolutionary history of *Mesoaciditogales’* genome content impacted by horizontal gene transfer, highlighting the challenges of ancestral phenotype inferences using present-day genomes.
