## Supplementary File 1 for "Early divergence and gene exchange highways in the evolutionary history of *Mesoaciditogales*"

### Sheet: Supplementary File 1
Supplementary File 1. Metadata for 243 Mesoaciditoga lauensis genes from 223 Petrotogales-associated gene families. Information was extracted from M. lauensis genome record in the IMG database (accession 2579779163).
M. lauensis gene accession (IMG)	Gene Family (Orthogroup) ID	Functional annotation	COG ID	COG Functional Category	Is it poorly characterized or annotated as a hypothetical protein?	Is it present only in Mesoaciditogales and Petrotogales taxa?	Does it have a temperature-responsive homolog in K. olearia? (after Pollo et al., 2017)
2582541549	OG0000187	Transcriptional regulators containing a DNA-binding HTH domain and an aminotransferase domain (MocR family) and their eukaryotic orthologs	COG1167	KE			YES
2582539854	OG0000223	Xaa-Pro aminopeptidase	COG0006	E
2582541478	OG0000252	Fructose-2,6-bisphosphatase	COG0406	G
2582540815	OG0000254	ATPase components of ABC transporters with duplicated ATPase domains	COG0488	R	YES
2582541588	OG0000256	thioredoxin-disulfide reductase	COG0492	O
2582540003	OG0000276	UDP-N-acetylglucosamine pyrophosphorylase (EC 2.7.7.23)/glucosamine-1-phosphate N-acetyltransferase (EC 2.3.1.157)	COG1207	M
2582540764	OG0000283	ribosome small subunit-dependent GTPase A	COG1162	J			YES
2582540897	OG0000307	primary replicative DNA helicase (EC 3.6.1.-)	COG0305	L
2582539782	OG0000310	Hemolysins and related proteins containing CBS domains	COG1253	R	YES
2582540015	OG0000311	malonyl CoA-acyl carrier protein transacylase	COG0331	I
2582539844	OG0000312	DAK2 domain fusion protein YloV	COG1461	R	YES
2582540490	OG0000313	carbohydrate ABC transporter membrane protein 1, CUT1 family (TC 3.A.1.1.-)	COG1175	G
2582539958	OG0000314	DNA polymerase III catalytic subunit, PolC type	COG2176	L
2582540565	OG0000317	periplasmic serine protease, Do/DeqQ family	COG0265	O			YES
2582541746	OG0000322	ADP-ribose pyrophosphatase	COG0494	V
2582541153	OG0000337	DNA polymerase I (EC 2.7.7.7)	COG0258, COG0749	L			YES
2582540010	OG0000339	3-oxoacyl-[acyl-carrier-protein] synthase II (EC 2.3.1.41)	COG0304	IQ
2582539732	OG0000354	condensin subunit Smc	COG1196	D
2582540990	OG0000356	polyribonucleotide nucleotidyltransferase	COG1185	J
﻿2582541001	OG0000357	﻿potassium uptake protein, TrkH family		P
2582539989	OG0000360	Lipoate-protein ligase A	COG0095	H
2582541605	OG0000361	CDP-diacylglycerol--glycerol-3-phosphate 3-phosphatidyltransferase	COG0558	I
2582541164	OG0000373	DNA primase, catalytic core	COG0358	L
2582539880	OG0000375	protein-(glutamine-N5) methyltransferase, release factor-specific	COG2890	J
2582540234	OG0000381	DNA polymerase III, beta subunit	COG0592	L
2582539840	OG0000385	Excinuclease ABC subunit A	COG0178	L
2582541615	OG0000388	Lysophospholipase	COG2267	I
2582540001	OG0000390	folylpolyglutamate synthase/dihydrofolate synthase	COG0285	H
2582541745	OG0000391	competence/damage-inducible protein CinA N-terminal domain	COG1058, COG1546	L, H
2582541184	OG0000392	glyceraldehyde-3-phosphate dehydrogenase (NAD+) (EC 1.2.1.12)	COG0057	G			YES
2582539839	OG0000395	arginyl-tRNA synthetase (EC 6.1.1.19)	COG0018	J
2582541610	OG0000396	Acetyltransferases	COG0456	J			YES
2582540865	OG0000400	tRNA-dihydrouridine synthase	COG0042	J
2582540004	OG0000414	ribose-phosphate pyrophosphokinase	COG0462	F
2582541621	OG0000415	Methylated DNA-protein cysteine methyltransferase	COG0350	L
2582540077	OG0000421	pyruvate:ferredoxin (flavodoxin) oxidoreductase, homodimeric	COG0674, COG1013, COG1014, COG1143	C
2582540014	OG0000422	enoyl-ACP reductase II, Dioxygenases related to 2-nitropropane dioxygenase	COG2070	R	YES
2582541203	OG0000429	cysteinyl-tRNA synthetase (EC 6.1.1.16)	COG0215	J
2582540309	OG0000432	Retron-type reverse transcriptase	COG3344	X			YES
2582541659	OG0000433	leucyl-tRNA synthetase (EC 6.1.1.4)	COG0495	J
2582540894	OG0000443	cell division protein FtsZ	COG0206	D
2582541453	OG0000445	aspartyl/glutamyl-tRNA(Asn/Gln) amidotransferase subunit B (EC 6.3.5.-)	COG0064	J
2582539843	OG0000446	transcription elongation factor GreA	COG0782	K
2582540803	OG0000448	pyridoxal phosphate enzyme, YggS family	COG0325	H
2582540885	OG0000450	cation diffusion facilitator family transporter	COG0053	P
2582541367	OG0000461	LSU ribosomal protein L1P	COG0081	J			YES
2582541082	OG0000462	ATP-dependent Clp protease proteolytic subunit ClpP (EC 3.4.21.92)	COG0740	O
2582541406	OG0000469	tRNA (guanine-N1)-methyltransferase	COG0336	J
2582540763	OG0000473	ribulose-5-phosphate 3-epimerase (EC 5.1.3.1)	COG0036	G
2582541369	OG0000479	LSU ribosomal protein L12P	COG0222	J
2582540095	OG0000480	methionine adenosyltransferase (EC 2.5.1.6)	COG0192	H
2582540365	OG0000481	Uridine kinase	COG0572	F			YES			26
2582540952	OG0000483	Molecular chaperone GrpE (heat shock protein)	COG0576	O
2582540038	OG0000484	UDP-N-acetylmuramoylalanyl-D-glutamate--2,6-diaminopimelate ligase (EC 6.3.2.13)	COG0769	M
2582540335	OG0000485	tryptophanyl-tRNA synthetase (EC 6.1.1.2)	COG0180	J
2582540117	OG0000489	glycine cleavage system T protein	COG0404	E
2582541536	OG0000494	tRNA(Ile)-lysidine synthetase, N-terminal domain/tRNA(Ile)-lysidine synthetase, C-terminal domain	COG0037	J			YES
2582539764	OG0000504	DNA ligase, NAD-dependent	COG0272	L
2582540806	OG0000530	chromosomal replication initiator protein DnaA	COG0593	L			YES
2582541359	OG0000531	uncharacterized domain HDIG	COG1480	T
2582540825	OG0000535	SSU ribosomal protein S2P	COG0052	J
2582541602	OG0000536	ribonuclease Y	COG1418	JR
2582541483	OG0000538	4-diphosphocytidyl-2-C-methyl-D-erythritol kinase (EC 2.7.1.148)	COG1947	I			YES
2582541154	OG0000542	prolipoprotein diacylglyceryl transferase	COG0682	M
2582540831	OG0000546	LSU ribosomal protein L3P	COG0087	J
2582539916	OG0000550	S-adenosylmethionine--tRNA ribosyltransferase-isomerase	COG0809	J
2582539849	OG0000552	5,10-methylene-tetrahydrofolate dehydrogenase/Methenyl tetrahydrofolate cyclohydrolase	COG0190	H
2582540024	OG0000553	Membrane protein implicated in regulation of membrane protease activity	COG1585	O
2582540508	OG0000554	phenylalanyl-tRNA synthetase, alpha subunit (EC 6.1.1.20)	COG0016	J
2582540731	OG0000558	RNA methyltransferase, RsmE family	COG1385	J			YES
2582539803	OG0000559	RNase HII (EC 3.1.26.4)	COG0164	L			YES
2582539881	OG0000560	Predicted metal-sulfur cluster biosynthetic enzyme	COG2151	O
2582541087	OG0000566	Phosphopantetheine adenylyltransferase (EC 2.7.7.3)	COG0669	H
2582539910	OG0000567	replication restart DNA helicase PriA	COG1198	L
2582541654	OG0000568	Predicted metal-binding, possibly nucleic acid-binding protein	COG1399	J
2582540031	OG0000573	Predicted metal-dependent hydrolases related to alanyl-tRNA synthetase HxxxH domain	COG0013	J
2582539912	OG0000575	mannose-6-phosphate isomerase, type 1 (EC 5.3.1.8)	COG1482	G
2582540830	OG0000577	SSU ribosomal protein S10P	COG0051	J
2582540833	OG0000578	LSU ribosomal protein L23P	COG0089	J
2582540834	OG0000579	LSU ribosomal protein L2P	COG0090	J
2582540850	OG0000581	LSU ribosomal protein L15P	COG0200	J
2582540732	OG0000591	seryl-tRNA synthetase (EC 6.1.1.11)	COG0172	J
2582539786	OG0000599	putative HD superfamily hydrolase of NAD metabolism	COG1713	TR
2582541337	OG0000600	Predicted amino acid racemase	COG3457	E
2582541592	OG0000608	guanylate kinase (EC 2.7.4.8)	COG0194	F			YES
2582541546	OG0000611	GTP-binding protein Era	COG1159	J
2582541166	OG0000613	LSU ribosomal protein L13P	COG0102	J
2582539833	OG0000615	UvrC Helix-hairpin-helix N-terminal/Helix-hairpin-helix domain	COG0322	L
2582539888	OG0000617	Predicted nucleic-acid-binding protein (contains the HHH domain)	COG1623	T
2582541090	OG0000621	chaperonin GroL	COG0459	O			YES
2582541217	OG0000626	dimethyladenosine transferase	COG0030	J
2582539821	OG0000627	ATP synthase, F0 subunit b	COG0711	C			YES
2582541412	OG0000628	septum site-determining protein MinC	COG0850	D			YES
2582539917	OG0000629	DNA replication and repair protein RadC	COG2003	L
2582539929	OG0000630	glycogen synthase (ADP-glucose)	COG0297	G
2582541594	OG0000633	TIGR00255 family protein	COG1561	S	YES		YES
2582541527	OG0000634	riboflavin kinase/FMN adenylyltransferase	COG0196	H			YES
2582540753	OG0000635	glycyl-tRNA synthetase beta chain (EC 6.1.1.14)	COG0751	J
2582539934	OG0000640	Endonuclease IV (EC 3.1.21.-)	COG0648	L
2582540036	OG0000641	Phospho-N-acetylmuramoyl-pentapeptide-transferase (EC 2.7.8.13)	COG0472	M
2582540524	OG0000645	Adenylosuccinate synthetase (EC 6.3.4.4)	COG0104	F
2582540586	OG0000647	preprotein translocase, YajC subunit	COG1862	U			YES
2582541354	OG0000650	Uncharacterized conserved protein	COG1259	R	YES
2582540551	OG0000651	bacterial translation initiation factor 3 (bIF-3)	COG0290	J
2582541529	OG0000662	ribosome-binding factor A	COG0858	J			YES
2582539853	OG0000663	translation elongation factor P (EF-P)	COG0231	J
2582539754	OG0000669	nucleoside-binding protein	COG1744	T		YES	YES
2582539753	OG0000669	nucleoside-binding protein	COG1744	T		YES	YES
2582539758	OG0000672	Predicted RNA-binding protein homologous to eukaryotic snRNP	COG1293	JO
2582541084	OG0000673	ATP-dependent protease HslVU, ATPase subunit	COG1220	O
2582541358	OG0000679	probable rRNA maturation factor YbeY	COG0319	J
2582540399	OG0000681	Zn-dependent hydrolases, including glyoxylases	COG0491	R	YES
2582541336	OG0000696	SsrA-binding protein	COG0691	O
2582541404	OG0000700	Predicted RNA-binding protein (contains KH domain)	COG1837	R	YES
2582541591	OG0000708	DNA-directed RNA polymerase, omega subunit	COG1758	K
2582541080	OG0000712	O-sialoglycoprotein endopeptidase (EC 3.4.24.57)	COG0533	J
2582539816	OG0000718	ATP synthase, F1 epsilon subunit (delta in mitochondria)	COG0355	C			YES
2582539820	OG0000719	ATP synthase, F1 delta subunit	COG0712	C			YES
2582541364	OG0000721	protein translocase subunit secE/sec61 gamma	COG0690	U
2582540231	OG0000732	Phosphosulfolactate phosphohydrolase and related enzymes	COG2045	H
2582540701	OG0000746	Uncharacterized protein conserved in bacteria	COG5341	S	YES
2582539814	OG0000747	uncharacterized protein, PH0010 family/AmmeMemoRadiSam system protein A	COG2078	R	YES
2582539778	OG0000749	Predicted RNA-binding protein	COG1847	R	YES
2582539711	OG0000753	TPR repeat	COG0457	R	YES
2582540342	OG0000759	HAD superfamily (subfamily IIIA) phosphatase, TIGR01668	COG2179, COG2179	R	YES
2582540700	OG0000764	Predicted membrane protein	COG4769	S	YES
2582541057	OG0000770	Transglutaminase-like superfamily	COG1305	O			YES
2582541501	OG0000777	Uncharacterized conserved protein	COG1610	R	YES
2582541410	OG0000778	ribosome biogenesis GTP-binding protein YlqF	COG1161	J
2582540377	OG0000801	Thioredoxin-related protein	COG2143	O
2582540094	OG0000804	hypothetical protein			YES
2582539716	OG0000808	Oxaloacetate decarboxylase, gamma chain
2582540093	OG0000814	GTP-binding protein HflX	COG2262	J
2582541607	OG0000818	Domain of unknown function (DUF4416)			YES
2582540075	OG0000830	Rho termination factor, N-terminal domain	COG3330	S	YES		YES
2582539767	OG0000843	Anti-sigma regulatory factor (Ser/Thr protein kinase)	COG2172	T			YES
2582541342	OG0000851	prevent-host-death family protein	COG4118	V
2582539858	OG0000865	pyridoxal phosphate synthase yaaD subunit	COG0214	H
2582540744	OG0000874	Uncharacterized conserved protein	COG1578	V	YES
2582540760	OG0000882	ketopantoate hydroxymethyltransferase (EC 2.1.2.11)	COG0413	H
2582539798	OG0000891	Flagellar motor protein	COG1360, COG1360	N
2582540727	OG0000893	flagellar basal-body M-ring protein/flagellar hook-basal body protein (fliF)	COG1766	NU
2582540868	OG0000897	Predicted metal-dependent enzyme	COG3872	S	YES
2582540639	OG0000902	radical SAM-linked protein	COG5011	S	YES
2582539971	OG0000909	Histidine kinase-, DNA gyrase B-, and HSP90-like ATPase	COG0642	T			YES
2582541454	OG0000928	dihydropteroate synthase	COG0294	H
2582539801	OG0000943	flagellar motor switch protein FliN	COG1776, COG1886	T, NU
2582539713	OG0000944	carbamate kinase (EC 2.7.2.2)	COG0549	E			YES
2582540710	OG0000948	Type II secretory pathway, prepilin signal peptidase PulO and related peptidases	COG1989	NU			YES
2582540344	OG0000951	Predicted signal transduction protein	COG1639	T
2582539931	OG0000952	Uncharacterized homolog of biotin synthetase	COG1856	R	YES
2582540106	OG0000967	adenosylhomocysteinase (EC 3.3.1.1)	COG0499	H
2582541423	OG0000970	Flagellar GTP-binding protein	COG1419	N
2582540470	OG0000972	Predicted small molecule binding protein (contains 3H domain)	COG1827	KH
2582541292	OG0000982	ATP:corrinoid adenosyltransferase	COG2109	H			YES
2582539720	OG0000994	methylmalonyl-CoA mutase C-terminal domain	COG2185	I
2582539780	OG0001008	imidazolonepropionase (EC 3.5.2.7)	COG1228	Q
2582540816	OG0001009	histidine ammonia-lyase (EC 4.3.1.3)	COG2986	E
2582541005	OG0001012	Flagellar basal body protein	COG1815	N
2582541006	OG0001013	flagellar basal-body rod protein FlgC	COG1558	N
2582541421	OG0001015	flagellar biosynthetic protein FlhB	COG1377	N
2582539805	OG0001018	Dihydrofolate reductase	COG0262	H
2582539719	OG0001019	LAO/AO transport system ATPase	COG1703	O
2582541357	OG0001035	TPR repeat
2582540784	OG0001036	Flagellar basal body L-ring protein	COG2063	N
2582540783	OG0001037	flagella basal body P-ring formation protein FlgA	COG1261	N
2582540353	OG0001038	Formate hydrogenlyase subunit 4	COG0650	C
2582541426	OG0001049	Chemotaxis protein CheC, inhibitor of MCP methylation	COG1776	T
2582540889	OG0001050	HD superfamily phosphohydrolases	COG1078	R	YES
2582539703	OG0001055	hypothetical protein			YES
2582540351	OG0001058	NADH:ubiquinone oxidoreductase 27 kD subunit	COG0852	C
2582540572	OG0001059	molybdopterin adenylyltransferase (EC 2.7.7.75)	COG0521	H
2582540768	OG0001091	pantothenate synthetase (EC 6.3.2.1)	COG0414	H
2582539708	OG0001105	Uncharacterized conserved protein	COG0393	S	YES
2582541039	OG0001123	Prephenate dehydrogenase	COG0287	E
2582540497	OG0001141	N-acetylmuramic acid 6-phosphate etherase	COG2103	M
2582541167	OG0001143	Predicted membrane protein	COG3601	H	YES
2582540708	OG0001145	Alpha/beta hydrolase family	COG1506	E		YES
2582541384	OG0001161	Uncharacterized MobA-related protein	COG2068	H
2582540217	OG0001181	xylose isomerase	COG2115	G
2582540928	OG0001185	Type I restriction-modification system methyltransferase subunit	COG0286	V
2582540992	OG0001194	uridine kinase (EC 2.7.1.48)	COG0572	F			YES
2582540668	OG0001205	Predicted hydrolases of HD superfamily	COG1896, COG1896	FR			YES
2582539831	OG0001218	L-serine dehydratase, iron-sulfur-dependent, alpha subunit	COG1760	E
2582541212	OG0001220	Zn-dependent carboxypeptidase	COG2317	O			YES
2582541611	OG0001241	Peptidase family M28	COG2234	OE
2582539830	OG0001247	L-serine dehydratase, iron-sulfur-dependent, beta subunit	COG1760	E
2582540711	OG0001266	Uncharacterized conserved protein	COG1839	F	YES
2582540346	OG0001297	TIGR00266 family protein	COG2013	C	YES
2582541242	OG0001299	Predicted transporter component	COG2391	R	YES
2582540929	OG0001324	Restriction endonuclease S subunits	COG0732	V
2582540597	OG0001327	Predicted molecular chaperone distantly related to HSP70-fold metalloproteases	COG2377	M
2582541037	OG0001345	chorismate mutase (EC 5.4.99.5)	COG4401	E		YES
2582541761	OG0001348	beta-mannosidase (EC 3.2.1.25)	COG3250	G
2582540977	OG0001397	Predicted DNA-binding protein with PD1-like DNA-binding motif	COG1661	R	YES	YES
2582539986	OG0001451	ABC-type sugar transport system, permease component	COG0395, COG1175	G		YES
2582540416	OG0001470	L-arabinose isomerase (EC 5.3.1.4)	COG2160	G
2582541747	OG0001494	ammonium transporter (TC 1.A.11)	COG0004	P			YES
2582540943	OG0001538	Inorganic pyrophosphatase/exopolyphosphatase	COG1227, COG1227, COG4109	C, K
2582540541	OG0001599	L-rhamnose isomerase, Streptomyces subtype	COG4952	M
﻿2582540398	OG0001634	﻿hypothetical protein		R	YES
2582539700	OG0001658	dinuclear metal center protein, YbgI/SA1388 family	COG0327	H		YES
2582541693	OG0001663	orotidine-5'-phosphate decarboxylase (EC 4.1.1.23)	COG0284, COG0461	F, F		YES
2582540156	OG0001688	Cytotoxic translational repressor of toxin-antitoxin stability system	COG2026	V		YES
2582539768	OG0001742	PucR C-terminal helix-turn-helix domain	COG3835	KT		YES
2582541400	OG0001788	hypothetical protein			YES	YES	YES
2582541487	OG0001788	hypothetical protein			YES	YES	YES
2582541759	OG0001788	hypothetical protein			YES	YES	YES
2582541245	OG0001788	hypothetical protein			YES	YES	YES
2582541318	OG0001788	hypothetical protein			YES	YES	YES
2582541463	OG0001788	hypothetical protein			YES	YES	YES
2582541639	OG0001788	hypothetical protein			YES	YES	YES
2582541764	OG0001788	hypothetical protein			YES	YES	YES
2582541317	OG0001788	hypothetical protein			YES	YES	YES
2582540504	OG0001790	asparaginase (EC 3.5.1.1)	COG1446	E		YES
2582541321	OG0001802	Uncharacterized membrane-associated protein	COG0586	M	YES	YES
2582539785	OG0001807	Uncharacterized conserved protein	COG5316	S	YES	YES
2582540576	OG0001817	hypothetical protein			YES	YES
2582540545	OG0001872	40-residue YVTN family beta-propeller repeat	COG3391, COG3391, COG3391, COG3391	R	YES	YES
2582541194	OG0001872	40-residue YVTN family beta-propeller repeat	COG3391, COG3391, COG3391	R	YES	YES
2582541566	OG0001872	40-residue YVTN family beta-propeller repeat	COG3291, COG3291, COG3291, COG3291, COG3291, COG3391, COG3391, COG3291, COG3291, COG3291, COG3291, COG3291, COG3391, COG3391, COG3291, COG3291, COG3291, COG3291, COG3291, COG3391, COG3391	S, R	YES	YES
2582540525	OG0001872	hypothetical protein	COG0823, COG4886	U, K	YES	YES
2582541706	OG0001923	Predicted Zn-dependent proteases and their inactivated homologs	COG0312	R	YES	YES
2582540339	OG0001964	Outer membrane lipoprotein/Anaphase-promoting complex, cyclosome, subunit 3/TPR repeat	COG0457, COG0457, COG0457, COG0457, COG0457, COG3063, COG4783, COG0457, COG0457, COG0457, COG0457, COG0457, COG3063, COG4783	R, NW, MO		YES
2582541789	OG0001981	Transposase DDE domain/Transposase domain (DUF772)				YES	YES
2582541347	OG0002006	Predicted metal-binding protein	COG5561	S	YES	YES
2582540958	OG0002087	Tagatose-1,6-bisphosphate aldolase	COG3684	GP		YES
2582541666	OG0002168	hypothetical protein			YES	YES
2582541584	OG0002168	Antitoxin of toxin-antitoxin stability system	COG4118	V		YES
2582541071	OG0002168	Antitoxin of toxin-antitoxin stability system				YES
2582541586	OG0002168	Antitoxin of toxin-antitoxin stability system				YES
2582541757	OG0002168	prevent-host-death family protein				YES
2582541585	OG0002169	putative toxin-antitoxin system toxin component, PIN family	COG1569	R	YES	YES
2582541751	OG0002169	hypothetical protein			YES	YES
2582541758	OG0002169	hypothetical protein			YES	YES
2582541561	OG0002169	hypothetical protein			YES	YES
2582541608	OG0002169	Predicted nucleic acid-binding protein, contains PIN domain				YES
2582541044	OG0002589	BNR repeat-like domain	COG4692	GM		YES
2582540913	OG0002722	Macrophage migration inhibitory factor (MIF)	COG1942	Q		YES
2582540973	OG0002783	ADP-dependent glucokinase (EC 2.7.1.147)	COG4809	G		YES
2582540471	OG0002796	hypothetical protein			YES	YES
2582540969	OG0004199	Uncharacterized conserved protein	COG4275	P	YES	YES
2582541703	OG0005572	Predicted redox protein, regulator of disulfide bond formation				YES
