## Supplementary File 2 for "Early divergence and gene exchange highways in the evolutionary history of *Mesoaciditogales*"

### Sheet: Supplementary File 2
Supplementary File 2. Accession numbers and percent completion for genomes and MAGs used in the reported analyses.
Genome accession (GenBank accessions start with "GCA_"; the IMG database accessions are numerical)	Organism name or MAG name	Genome completion, %, (estimated in CheckM)	GenBank/RefSeq accession of the species' 16S rRNA gene used in the phylogenetic analysis (it may be from a different genome or strain than the one listed in a row)
Strains of described species
GCA_009936215	Athalassotoga saccharophila	96.61	AB898788
GCA_000953715	Defluviitoga tunisiensis	100	NR_122085
GCA_900100515	Fervidobacterium changbaicum	96.49	NR_043248
GCA_900143265	Fervidobacterium gondwanense DSM 13020	98.25	NR_036997
GCA_000767275	Fervidobacterium islandicum	96.49	NR_044730
GCA_000017545	Fervidobacterium nodosum Rt17-B1	98.25	NR_074093
GCA_000235405	Fervidobacterium pennivorans DSM 9078	98.25	NR_074097
GCA_001644665	Fervidobacterium pennivorans DYC	98.25
GCA_001719065	Fervidobacterium thailandensis	100	KJ473436
GCA_004768445	Geotoga petraea HO-Geo1	98.28	L10658
GCA_900102615	Geotoga petraea WG14	98.28
GCA_001636545	Kosmotoga arenicorallina S304	100	NR_113012
GCA_000023325	Kosmotoga olearia TBF 19.5.1	98.28	NR_044583
GCA_001027025	Kosmotoga pacifica	94.83	KC119212
GCA_900129175	Marinitoga hydrogenitolerans DSM 16785	98.28	NR_042320
GCA_004135675	Marinitoga lauensis	65.09	MH457605
2901074514	Marinitoga litoralis DSM 21709	98.28	NR_104518
GCA_000255135	Marinitoga piezophila KA3	98.28	NR_074102
GCA_001021175	Marinitoga sp. 1155	98.28	NR_028907
GCA_001021165	Marinitoga sp. 1197	98.28
2579779163	Mesoaciditoga lauensis cd-1655R DSM 25116	96.61	NR_125611
2791355038	Mesotoga sp. B105.6.4	98.12
2806310623	Mesotoga sp. BinDG074mmb41	98.12
GCA_001509115	Mesotoga infera 46 70	72.81	NR_118572
GCA_900157305	Mesotoga infera MESINF1	99.84
GCA_001508515	Mesotoga prima 46 7	64.84	NR_102952
GCA_000147715	Mesotoga prima MesG1.Ag.4.2	96.39
GCA_014701195	Oceanotoga sp. sy52	98.28	LC485113
2756170248	Oceanotoga teriensis DSM 24906	100	NR_116378
2556793017	Petrotoga halophila DSM 16923	98.25	AY800102
2556793012	Petrotoga mexicana DSM 14811	96.55	AY125964
2556793007	Petrotoga miotherma ATCC 51224	96.55	FR733705
GCA_001508055	Petrotoga mobilis	87.07
GCA_001509385	Petrotoga mobilis	88.87
GCA_000018605	Petrotoga mobilis SJ95	96.55	Y15479
2556793011	Petrotoga olearia DSM 13574	96.39	AJ311703
2556793015	Petrotoga sibirica DSM 13575	98.28	AJ311702
GCA_000828655	Pseudothermotoga caldifontis	96.55	NR_133903
2558309118	Pseudothermotoga elfii NBRC 107921	100	NR_026201
GCA_000816145	Pseudothermotoga hypogea DSM 11164	99.84	AP014508
GCA_001508115	Pseudothermotoga lettingae	98.28
GCA_000017865	Pseudothermotoga lettingae TMO	100	NR_074951
GCF_000828675	Pseudothermotoga profunda	98.12	NR_133904
GCA_000217815	Pseudothermotoga thermarum DSM 5069	100	NR_074833
GCA_001990485	Thermosipho affectus	99.84
GCA_000300715	Thermosipho africanus H17ap60334	92.16
GCA_003351105	Thermosipho africanus Ob7	96.39
GCA_000021285	Thermosipho africanus TCF52B	96.39
GCA_900129985	Thermosipho atlanticus DSM 15807	100	NR_029020
GCA_003990895	Thermosipho globiformans	98.12	AB257289
2861242185	Thermosipho japonicus DSM 13481	94.67	NR_024726
GCA_000016905	Thermosipho melanesiensis BI429	98.28	NR_102981
GCA_000230655	Thermotoga maritima MSB8	100	NR_029163
GCA_001508125	Thermotoga naphthophila	80.21
GCA_000025105	Thermotoga naphthophila RKU-10	100	NR_074952
2617270729	Thermotoga neapolitana 2812A	100
GCA_000018945	Thermotoga neapolitana DSM 4359	100	NR_074959
GCA_000750655	Thermotoga neapolitana LA10	95.54
GCA_000016785	Thermotoga petrophila RKU-1	100	NR_074991
2778260950	Thermotoga princeii TFO	100
Unclassified MAGs
n/a*	Smokejumper YNP	91.19
GCA_001941365	Thermosipho sp. 1063	99.84
GCA_001682135	Thermosipho sp. 1070	99.84
GCA_001999655	Thermosipho sp. 1074	99.84
GCA_001999705	Thermosipho sp. 1223	99.84
2642422604	Thermosipho sp. 1244	99.84
GCA_000789335	Thermotoga sp. 2812B	100
2642422603	Thermotoga sp. 38H-to	100
GCA_002084985	Thermotoga sp. 4484 232	63.57
GCA_001508875	Thermotoga sp. 47 83	68.81
GCA_001508795	Thermotoga sp. 50 64	96.55
2563366758	Thermotoga sp. A7A	96.43
GCA_000789375	Thermotoga sp. Cell2	94.64
GCA_000294555	Thermotoga sp. EMP	96.43
2642422583	Thermotoga sp. KOL6	100
2642422602	Thermotoga sp. Ku-13t	96.55
GCA_000784835	Thermotoga sp. Mc24	100
GCA_000019625	Thermotoga sp. RQ2	100
GCA_000832145	Thermotoga sp. RQ7	100
2642422605	Fervidobacterium sp. 2310opik-2	98.25
GCA_001639905	Kosmotoga sp. DU53	81.97
2642422584	Thermotoga sp. SG1	100
GCA_000784795	Thermotoga sp. TBGT1765	100
GCA_000784825	Thermotoga sp. TBGT1766	100
GCA_000784785	Thermotoga sp. Xyl54	100
GCA_001509135	Thermotogales bacterium 46 20	93.97
2751185587	Thermotogales bacterium Thermo 01	94.51
2751185586	Thermotogales bacterium Thermo 02	91.93
2657245176	Unclassified Thermotogales bacterium Bin 13 Ga0115076	98.12
2657245167	Unclassified Thermotogales bacterium Bin 5 Ga0115064	94.67
2571042355	Petrotoga sp. 8T1HF07.NaAc.6.1	96.55
2574179775	Petrotoga sp. 9PW.55.5.1	96.55
2558309008	Petrotoga sp. 9PWA.NaAc.5.4	100
2558309007	Petrotoga sp. 9T1HF07.CasAA.8.2	98.28
2571042354	Petrotoga sp. HKA.pet.4.5	98.28
2562617031	Petrotoga sp. HWH.PT.55.6.1	94.83
2558309006	Petrotoga sp. HWHPT.55.6.3	96.55
2571042353	Petrotoga sp. Shatin.DS.tank11.9.2.9.3	98.28
2558309015	Petrotoga sp. SL27	98.28
2558309022	Mesotoga sp. BH458 6 3 2 1	98.12
2599185137	Mesotoga sp. BR105.6.4	98.12
GCA_002752635	Mesotoga sp. Brook.08.105.5.1	98.12
2554235751	Mesotoga sp. Brook.08.YT.4.2.5.1	81.71
2528768015	Mesotoga sp. Brook.08.YT.4.2.5.4	98.12
GCA_002752615	Mesotoga sp. H07.pep.5.3	96.39
2568526015	Mesotoga sp. HF07.pep.5.2.highcov	96.39
2558309021	Mesotoga sp. HF07pep 5 4	98.12
2579779153	Mesotoga sp. SC 3PWM13N19	73.98
2588254265	Mesotoga sp. SC NapDC	90.2
2599185136	Mesotoga sp. SC NapDC2	59.34
2615840628	Mesotoga sp. SC NAPDC3	60.19
2588254264	Mesotoga sp. TolDC	72.1
2643221414	Marinitoga sp. 38H-ov	98.28
GCA_002084615	Marinitoga sp. 4572 148	52.63
GCA_002878315	Mesoaciditoga sp. ARK-11	94.92
GCA_002878335	Mesoaciditoga sp. ZAV-03	59.32
GCA_003641505	B104 Guay9	63.13
GCA_003643965	B14 Guay6	56.84
GCA_003641585	B16 Guay2	85.09
GCA_003641545	B21 Guay9	69.03
GCA_003643975	B22 Guay6	89.18
GCA_003641495	B37 Guay4	61.68
GCA_003641795	B41 Guay15	88.6
GCA_003643985	B6 Guay1	64.78
GCA_003641785	B6 Guay13	67.85
GCA_003641755	B96 Guay9	75.34
n/a*	CGB1 Norillia Binning3.21	98.25
n/a*	CGB1 Norillia Binning3.23	100
n/a*	CGB1 Norillia Binning3.30	94.76
n/a*	CGB11 1 Binning1.43	91.79
n/a*	CGB11 1 Binning1.45	98.25
n/a*	CGB11 1 Binning1.51	72.88
n/a*	CGB11 1 Binning1.54	96.46
n/a*	CGB11 1 Binning1.61	100
n/a*	CGB6 2 Binning1.37	96.61
n/a*	CGB6 2 Binning1.38	100
n/a*	CGB6 2 Binning1.42	100
n/a*	CGB6 2 Binning1.48	76.73
n/a*	CGB6 3 Binning1.25	96.33
n/a*	CGB6 3 Binning1.34	96.49
n/a*	CGB6 3 Binning1.38	96.46
n/a*	CGB6 3 Binning1.41	82.05
n/a*	CGB6 3 Binning1.46	100
n/a*	CGB7 1 Binning1.16	100
n/a*	CGB7 1 Binning1.21	100
n/a*	CGB7 1 Binning1.29	96.46
n/a*	CGB7 2 Binning1.7	98.25
n/a*	CGB8 1 Binning1.43	96.46
n/a*	CGB9 1 Binning1.20	100
n/a*	CGB9 2 Binning1.10	90.52
n/a*	CGB9 2 Binning1.18	73.24
n/a*	CGB9 2 Binning1.9	93.22
n/a*	CGB9 3 Binning1.10	99.84
n/a*	CGB9 3 Binning1.14	100
Outgroup Genomes
GCA_000008765	Clostridium acetobutylicum	100
GCA_000063585	Clostridium botulinum	99.17
GCA_000016985	Alkaliphilus metalliredigens	99.29
GCA_000875875	Bacillus velezensis	99.35
GCA_003097715	Bacillus safensis	98.41
GCA_003122725	Bacillus cereus	99.13
GCA_000585395	Saccharibacillus sacchari	99.45
GCA_003385915	Brevibacillus brevis	98.88
GCA_003701995	Pseudomonas fluorescens	98.06
GCA_000091545	Thermus thermophilus	100
GCA_000195335	Marinithermus hydrothermalis	99.15
GCA_000008625	Aquifex aeolicus VF5	98.17
GCA_000021565	Persephonella marina	100
GCA_000020965	Dictyoglomus thermophilum	100
GCA_000021645	Dictyoglomus turgidum	100
Outgroup MAGs
GCA_003641555	B3 Guay13	81.82
n/a*	CGB8 1 Binning1.39	88.91
n/a*	CGB9 2 Binning1.8	91.53
*MAGs are not publicly available and were generously shared with us by Eric Boyd (Montana State University), and Håkon Dahle (University of Bergen). Amino acid sequences of genes from these MAGs that were used in the reported analyses are available as part of gene families in the FigShare repository (see Methods).
